# Large-scale genomic study reveals robust activation of the immune system following advanced Inner Engineering meditation retreat

**DOI:** 10.1101/2021.05.18.444668

**Authors:** Vijayendran Chandran, Mei-Ling Bermúdez, Mert Koka, Brindha Chandran, Dhanashri Pawale, Ramana Vishnubhotla, Suresh Alankar, Raj Maturi, Balachundhar Subramaniam, Senthilkumar Sadhasivam

## Abstract

The positive impact of meditation on human wellbeing is well documented, yet its molecular mechanisms are incompletely understood. We applied a comprehensive systems biology approach starting with whole blood gene expression profiling combined with multi-level bioinformatic analyses to characterize the co-expression, transcriptional, and protein-protein interaction networks to identify meditation-specific core network after an advanced 8-day Inner Engineering retreat program. We found the response to oxidative stress, detoxification, and cell cycle regulation pathways were downregulated after meditation. Strikingly, 220 genes directly associated with immune response, including 68 genes related to interferon (IFN) signaling were upregulated, with no significant expression changes in the inflammatory genes. This robust meditation-specific immune response network is significantly dysregulated in multiple sclerosis and severe COVID-19 patients. The work provides a foundation for understanding the effect of meditation and potential implications to voluntarily and non-pharmacologically improve the immune response before immunotherapy for many conditions, including multiple sclerosis and COVID-19 vaccination.
