## Supplemental_Table_5 for "Large-scale genomic study reveals robust activation of the immune system following advanced Inner Engineering meditation retreat"

### Sheet: up
#Name	Total_item	Num_item	Num_list	Num_list_item	Ori_P	Odds_Ratio	Intersected_items
HALLMARK_INTERFERON_GAMMA_RESPONSE	4637	117	50	21	1.60766e-21	33.8761	IFIT1;OAS3;IFIT3;IFIT2;ISG15;MX1;CMPK2;PSMB9;STAT1;OAS2;PARP14;DDX58;OASL;EIF2AK2;DDX60;IFIH1;SERPING1;TNFSF10;TNFAIP6;SP110;B2M
HALLMARK_INTERFERON_ALPHA_RESPONSE	4637	55	50	16	5.24494e-20	54.8778	IFIT3;IFIT2;ISG15;SELL;MX1;OAS1;CMPK2;PSMB9;PARP9;PARP14;OASL;EIF2AK2;DDX60;IFIH1;SP110;B2M
GO_DEFENSE_RESPONSE_TO_VIRUS	4637	75	50	17	3.4047e-19	40.2262	IFIT1;OAS3;IFIT3;IFIT2;ISG15;TRIM22;MX1;HERC5;OAS1;STAT1;OAS2;DDX58;OASL;EIF2AK2;DDX60;IFIH1;IFIT5
GO_RESPONSE_TO_VIRUS	4637	115	50	18	3.03191e-17	26.0374	IFIT1;OAS3;IFIT3;IFIT2;ISG15;TRIM22;MX1;HERC5;OAS1;PSMB9;STAT1;OAS2;DDX58;OASL;EIF2AK2;DDX60;IFIH1;IFIT5
GO_INNATE_IMMUNE_RESPONSE	4637	231	50	22	2.10989e-16	16.4586	IFIT1;OAS3;IFIT3;IFIT2;ISG15;TRIM22;MX1;HERC5;OAS1;STAT1;OAS2;DDX58;OASL;EIF2AK2;DDX60;IFIH1;SERPING1;TRIM38;IFIT5;SP100;B2M;S100A8
GO_DEFENSE_RESPONSE_TO_OTHER_ORGANISM	4637	162	50	19	8.74093e-16	19.0471	IFIT1;OAS3;IFIT3;IFIT2;ISG15;TRIM22;MX1;HERC5;OAS1;STAT1;OAS2;DDX58;OASL;EIF2AK2;DDX60;IFIH1;IFIT5;B2M;S100A8
REACTOME_INTERFERON_SIGNALING	4637	80	50	15	1.27283e-15	29.8154	IFIT1;OAS3;IFIT3;IFIT2;ISG15;MX1;HERC5;OAS1;STAT1;OAS2;DDX58;OASL;EIF2AK2;SP100;B2M
GO_IMMUNE_RESPONSE	4637	419	50	26	5.4108e-15	11.5611	IFIT1;OAS3;IFIT3;IFIT2;ISG15;TRIM22;MX1;HERC5;OAS1;STAT1;OAS2;TNFSF13B;DDX58;OASL;EIF2AK2;DDX60;IFIH1;SERPING1;FFAR2;TRIM38;IFIT5;TNFSF10;CCR1;SP100;B2M;S100A8
GO_DEFENSE_RESPONSE	4637	436	50	26	1.43109e-14	11.0368	IFIT1;OAS3;IFIT3;IFIT2;ISG15;TRIM22;MX1;HERC5;OAS1;STAT1;OAS2;DDX58;OASL;EIF2AK2;DDX60;IFIH1;SERPING1;FFAR2;TRIM38;IFIT5;SIGLEC1;CCR1;TNFAIP6;SP100;B2M;S100A8
GO_IMMUNE_EFFECTOR_PROCESS	4637	198	50	19	3.83583e-14	15.0932	IFIT1;OAS3;IFIT3;IFIT2;ISG15;TRIM22;MX1;HERC5;OAS1;STAT1;OAS2;DDX58;OASL;EIF2AK2;DDX60;IFIH1;SERPING1;IFIT5;HSP90AA1
GO_RESPONSE_TO_TYPE_I_INTERFERON	4637	41	50	11	1.77157e-13	42.8436	IFIT1;OAS3;IFIT3;IFIT2;ISG15;MX1;OAS1;STAT1;OAS2;OASL;SP100
GO_CYTOKINE_MEDIATED_SIGNALING_PATHWAY	4637	180	50	17	1.56531e-12	13.9818	IFIT1;OAS3;IFIT3;IFIT2;ISG15;TRIM22;MX1;OAS1;PSMB9;STAT1;OAS2;TNFSF13B;OASL;TRIM38;CCR1;SP100;B2M
GO_RESPONSE_TO_BIOTIC_STIMULUS	4637	318	50	21	2.06866e-12	10.4598	IFIT1;OAS3;IFIT3;IFIT2;ISG15;TRIM22;MX1;HERC5;OAS1;CMPK2;PSMB9;STAT1;OAS2;DDX58;OASL;EIF2AK2;DDX60;IFIH1;IFIT5;B2M;S100A8
REACTOME_INTERFERON_ALPHA_BETA_SIGNALING	4637	37	50	10	2.30457e-12	42.2222	IFIT1;OAS3;IFIT3;IFIT2;ISG15;MX1;OAS1;STAT1;OAS2;OASL
REACTOME_CYTOKINE_SIGNALING_IN_IMMUNE_SYSTEM	4637	148	50	15	1.53999e-11	14.3523	IFIT1;OAS3;IFIT3;IFIT2;ISG15;MX1;HERC5;OAS1;STAT1;OAS2;DDX58;OASL;EIF2AK2;SP100;B2M
GO_CELLULAR_RESPONSE_TO_CYTOKINE_STIMULUS	4637	244	50	17	2.17004e-10	9.89454	IFIT1;OAS3;IFIT3;IFIT2;ISG15;TRIM22;MX1;OAS1;PSMB9;STAT1;OAS2;TNFSF13B;OASL;TRIM38;CCR1;SP100;B2M
GO_INTERFERON_GAMMA_MEDIATED_SIGNALING_PATHWAY	4637	41	50	9	2.50571e-10	31.2462	OAS3;TRIM22;OAS1;STAT1;OAS2;OASL;TRIM38;SP100;B2M
GO_RESPONSE_TO_CYTOKINE	4637	296	50	18	5.2073e-10	8.71875	IFIT1;OAS3;IFIT3;IFIT2;ISG15;TRIM22;MX1;OAS1;PSMB9;STAT1;OAS2;TNFSF13B;OASL;EIF2AK2;TRIM38;CCR1;SP100;B2M
GO_INTERSPECIES_INTERACTION_BETWEEN_ORGANISMS	4637	350	50	19	1.02846e-09	7.88071	IFIT1;ISG15;TRIM22;PSMB9;STAT1;DDX58;EIF2AK2;IFIH1;SP110;RPL35;SP100;RPS24;RPL41;RPL26;RPL31;RPS17;RPL11;RPL34;RPL23
GO_NEGATIVE_REGULATION_OF_VIRAL_PROCESS	4637	51	50	9	2.00785e-09	23.7544	IFIT1;OAS3;ISG15;MX1;OAS1;STAT1;OASL;EIF2AK2;SP100
GO_CELLULAR_RESPONSE_TO_INTERFERON_GAMMA	4637	52	50	9	2.40864e-09	23.1968	OAS3;TRIM22;OAS1;STAT1;OAS2;OASL;TRIM38;SP100;B2M
GO_NEGATIVE_REGULATION_OF_MULTI_ORGANISM_PROCESS	4637	74	50	10	3.54355e-09	17.668	IFIT1;OAS3;ISG15;MX1;OAS1;STAT1;OASL;EIF2AK2;TRIM38;SP100
GO_REGULATION_OF_MULTI_ORGANISM_PROCESS	4637	193	50	14	7.34004e-09	9.57666	IFIT1;OAS3;ISG15;MX1;HERC5;OAS1;STAT1;DDX58;OASL;EIF2AK2;DDX60;TRIM38;SP100;B2M
GO_RESPONSE_TO_INTERFERON_GAMMA	4637	61	50	9	1.05602e-08	19.144	OAS3;TRIM22;OAS1;STAT1;OAS2;OASL;TRIM38;SP100;B2M
REACTOME_INFLUENZA_VIRAL_RNA_TRANSCRIPTION_AND_REPLICATION	4637	85	50	10	1.41405e-08	15.04	HSP90AA1;RPL35;RPS24;RPL41;RPL26;RPL31;RPS17;RPL11;RPL34;RPL23
GO_NEGATIVE_REGULATION_OF_VIRAL_GENOME_REPLICATION	4637	30	50	7	1.85103e-08	32.3033	IFIT1;OAS3;ISG15;MX1;OAS1;OASL;EIF2AK2
GO_REGULATION_OF_VIRAL_GENOME_REPLICATION	4637	47	50	8	2.33503e-08	22.2125	IFIT1;OAS3;ISG15;MX1;OAS1;OASL;EIF2AK2;TRIM38
REACTOME_ANTIVIRAL_MECHANISM_BY_IFN_STIMULATED_GENES	4637	32	50	7	3.01076e-08	29.706	IFIT1;ISG15;MX1;HERC5;STAT1;DDX58;EIF2AK2
KEGG_RIBOSOME	4637	70	50	9	3.68324e-08	16.2871	RPL35;RPS24;RPL41;RPL26;RPL31;RPS17;RPL11;RPL34;RPL23
GO_DOUBLE_STRANDED_RNA_BINDING	4637	50	50	8	3.89062e-08	20.6122	OAS3;OAS1;OAS2;DDX58;OASL;EIF2AK2;DDX60;IFIH1
REACTOME_PEPTIDE_CHAIN_ELONGATION	4637	71	50	9	4.18404e-08	16.0208	RPL35;RPS24;RPL41;RPL26;RPL31;RPS17;RPL11;RPL34;RPL23
REACTOME_INFLUENZA_LIFE_CYCLE	4637	96	50	10	4.66939e-08	13.0843	HSP90AA1;RPL35;RPS24;RPL41;RPL26;RPL31;RPS17;RPL11;RPL34;RPL23
REACTOME_INTERFERON_GAMMA_SIGNALING	4637	36	50	7	7.22687e-08	25.5862	OAS3;OAS1;STAT1;OAS2;OASL;SP100;B2M
GO_REGULATION_OF_SYMBIOSIS_ENCOMPASSING_MUTUALISM_THROUGH_PARASITISM	4637	105	50	10	1.11142e-07	11.8211	IFIT1;OAS3;ISG15;MX1;OAS1;STAT1;OASL;EIF2AK2;TRIM38;SP100
GO_ESTABLISHMENT_OF_PROTEIN_LOCALIZATION_TO_ENDOPLASMIC_RETICULUM	4637	80	50	9	1.21164e-07	13.9622	RPL35;RPS24;RPL41;RPL26;RPL31;RPS17;RPL11;RPL34;RPL23
GO_PROTEIN_LOCALIZATION_TO_ENDOPLASMIC_RETICULUM	4637	81	50	9	1.35214e-07	13.7652	RPL35;RPS24;RPL41;RPL26;RPL31;RPS17;RPL11;RPL34;RPL23
REACTOME_SRP_DEPENDENT_COTRANSLATIONAL_PROTEIN_TARGETING_TO_MEMBRANE	4637	85	50	9	2.06615e-07	13.0292	RPL35;RPS24;RPL41;RPL26;RPL31;RPS17;RPL11;RPL34;RPL23
GO_ESTABLISHMENT_OF_PROTEIN_LOCALIZATION_TO_MEMBRANE	4637	113	50	10	2.24392e-07	10.8835	HSP90AA1;RPL35;RPS24;RPL41;RPL26;RPL31;RPS17;RPL11;RPL34;RPL23
REACTOME_3_UTR_MEDIATED_TRANSLATIONAL_REGULATION	4637	87	50	9	2.53269e-07	12.6895	RPL35;RPS24;RPL41;RPL26;RPL31;RPS17;RPL11;RPL34;RPL23
REACTOME_NONSENSE_MEDIATED_DECAY_ENHANCED_BY_THE_EXON_JUNCTION_COMPLEX	4637	87	50	9	2.53269e-07	12.6895	RPL35;RPS24;RPL41;RPL26;RPL31;RPS17;RPL11;RPL34;RPL23
REACTOME_IMMUNE_SYSTEM	4637	445	50	18	3.35673e-07	5.48009	IFIT1;OAS3;IFIT3;IFIT2;ISG15;SELL;MX1;HERC5;OAS1;PSMB9;STAT1;OAS2;DDX58;OASL;EIF2AK2;IFIH1;SP100;B2M
GO_PROTEIN_TARGETING_TO_MEMBRANE	4637	91	50	9	3.74708e-07	12.0598	RPL35;RPS24;RPL41;RPL26;RPL31;RPS17;RPL11;RPL34;RPL23
GO_REGULATION_OF_DEFENSE_RESPONSE	4637	313	50	15	5.09664e-07	6.16826	IFIT1;HERC5;PSMB9;STAT1;PARP9;DDX58;EIF2AK2;DDX60;IFIH1;SERPING1;FFAR2;TRIM38;TNFAIP6;B2M;S100A8
GO_NUCLEAR_TRANSCRIBED_MRNA_CATABOLIC_PROCESS_NONSENSE_MEDIATED_DECAY	4637	96	50	9	5.95317e-07	11.3541	RPL35;RPS24;RPL41;RPL26;RPL31;RPS17;RPL11;RPL34;RPL23
GO_MULTI_ORGANISM_METABOLIC_PROCESS	4637	99	50	9	7.75774e-07	10.9683	RPL35;RPS24;RPL41;RPL26;RPL31;RPS17;RPL11;RPL34;RPL23
GO_PROTEIN_LOCALIZATION_TO_MEMBRANE	4637	141	50	10	1.78329e-06	8.50382	HSP90AA1;RPL35;RPS24;RPL41;RPL26;RPL31;RPS17;RPL11;RPL34;RPL23
REACTOME_TRANSLATION	4637	111	50	9	2.05506e-06	9.65208	RPL35;RPS24;RPL41;RPL26;RPL31;RPS17;RPL11;RPL34;RPL23
GO_VIRAL_LIFE_CYCLE	4637	147	50	10	2.61345e-06	8.12044	IFIT1;RPL35;RPS24;RPL41;RPL26;RPL31;RPS17;RPL11;RPL34;RPL23
GO_TRANSLATIONAL_INITIATION	4637	116	50	9	2.9775e-06	9.19079	RPL35;RPS24;RPL41;RPL26;RPL31;RPS17;RPL11;RPL34;RPL23
REACTOME_METABOLISM_OF_MRNA	4637	152	50	10	3.54494e-06	7.8257	PSMB9;RPL35;RPS24;RPL41;RPL26;RPL31;RPS17;RPL11;RPL34;RPL23
GO_ESTABLISHMENT_OF_PROTEIN_LOCALIZATION_TO_ORGANELLE	4637	153	50	10	3.7625e-06	7.76923	HSP90AA1;RPL35;RPS24;RPL41;RPL26;RPL31;RPS17;RPL11;RPL34;RPL23
GO_RNA_CATABOLIC_PROCESS	4637	155	50	10	4.23272e-06	7.65862	OAS2;RPL35;RPS24;RPL41;RPL26;RPL31;RPS17;RPL11;RPL34;RPL23
GO_STRUCTURAL_CONSTITUENT_OF_RIBOSOME	4637	124	50	9	5.19407e-06	8.53616	RPL35;RPS24;RPL41;RPL26;RPL31;RPS17;RPL11;RPL34;RPL23
GO_PROTEIN_TARGETING	4637	162	50	10	6.30513e-06	7.29441	HSP90AA1;RPL35;RPS24;RPL41;RPL26;RPL31;RPS17;RPL11;RPL34;RPL23
GO_REGULATION_OF_DEFENSE_RESPONSE_TO_VIRUS	4637	72	50	7	9.49985e-06	11.3252	IFIT1;HERC5;DDX58;EIF2AK2;DDX60;TRIM38;B2M
REACTOME_METABOLISM_OF_RNA	4637	172	50	10	1.07691e-05	6.8287	PSMB9;RPL35;RPS24;RPL41;RPL26;RPL31;RPS17;RPL11;RPL34;RPL23
GO_INTRACELLULAR_PROTEIN_TRANSPORT	4637	223	50	11	1.76358e-05	5.82063	IFIT1;HSP90AA1;RPL35;RPS24;RPL41;RPL26;RPL31;RPS17;RPL11;RPL34;RPL23
GO_PROTEIN_LOCALIZATION_TO_ORGANELLE	4637	203	50	10	4.58398e-05	5.69171	HSP90AA1;RPL35;RPS24;RPL41;RPL26;RPL31;RPS17;RPL11;RPL34;RPL23
GO_REGULATION_OF_RESPONSE_TO_BIOTIC_STIMULUS	4637	94	50	7	5.51238e-05	8.42021	IFIT1;HERC5;DDX58;EIF2AK2;DDX60;TRIM38;B2M
REACTOME_METABOLISM_OF_PROTEINS	4637	210	50	10	6.12656e-05	5.48375	MANEA;RPL35;RPS24;RPL41;RPL26;RPL31;RPS17;RPL11;RPL34;RPL23
GO_MACROMOLECULE_CATABOLIC_PROCESS	4637	461	50	15	6.15302e-05	3.97918	ISG15;HERC5;PSMB9;OAS2;TRIM38;USP16;RPL35;RPS24;RPL41;RPL26;RPL31;RPS17;RPL11;RPL34;RPL23
GO_STRUCTURAL_MOLECULE_ACTIVITY	4637	171	50	9	6.94951e-05	5.99593	RPL35;RPS24;RPL41;RPL26;RPL31;RPS17;RPL11;RPL34;RPL23
GO_RRNA_METABOLIC_PROCESS	4637	172	50	9	7.27376e-05	5.9578	RPL35;RPS24;RPL41;RPL26;RPL31;RPS17;RPL11;RPL34;RPL23
GO_REGULATION_OF_IMMUNE_EFFECTOR_PROCESS	4637	175	50	9	8.32429e-05	5.84617	IFIT1;HERC5;DDX58;EIF2AK2;DDX60;SERPING1;FFAR2;TRIM38;B2M
GO_REGULATION_OF_RESPONSE_TO_EXTERNAL_STIMULUS	4637	322	50	12	0.000112339	4.35688	IFIT1;HERC5;DDX58;EIF2AK2;DDX60;SERPING1;FFAR2;TRIM38;CCR1;TNFAIP6;B2M;S100A8
GO_ORGANIC_CYCLIC_COMPOUND_CATABOLIC_PROCESS	4637	229	50	10	0.000127218	4.9863	OAS2;RPL35;RPS24;RPL41;RPL26;RPL31;RPS17;RPL11;RPL34;RPL23
GO_RIBOSOME_BIOGENESIS	4637	200	50	9	0.000231885	5.05223	RPL35;RPS24;RPL41;RPL26;RPL31;RPS17;RPL11;RPL34;RPL23
GO_AMIDE_BIOSYNTHETIC_PROCESS	4637	248	50	10	0.000245758	4.56828	EIF2AK2;RPL35;RPS24;RPL41;RPL26;RPL31;RPS17;RPL11;RPL34;RPL23
GO_ORGANONITROGEN_COMPOUND_BIOSYNTHETIC_PROCESS	4637	414	50	13	0.000311545	3.66772	OAS1;CMPK2;OAS2;EIF2AK2;RPL35;RPS24;RPL41;RPL26;RPL31;RPS17;RPL11;RPL34;RPL23
GO_SINGLE_ORGANISM_CELLULAR_LOCALIZATION	4637	261	50	10	0.000372013	4.31873	HSP90AA1;RPL35;RPS24;RPL41;RPL26;RPL31;RPS17;RPL11;RPL34;RPL23
GO_MEMBRANE_ORGANIZATION	4637	263	50	10	0.000395578	4.28261	HSP90AA1;RPL35;RPS24;RPL41;RPL26;RPL31;RPS17;RPL11;RPL34;RPL23
GO_NCRNA_PROCESSING	4637	220	50	9	0.000472233	4.55254	RPL35;RPS24;RPL41;RPL26;RPL31;RPS17;RPL11;RPL34;RPL23
GO_PEPTIDE_METABOLIC_PROCESS	4637	269	50	10	0.000473918	4.17761	EIF2AK2;RPL35;RPS24;RPL41;RPL26;RPL31;RPS17;RPL11;RPL34;RPL23
GO_NEGATIVE_REGULATION_OF_DEFENSE_RESPONSE	4637	62	50	5	0.000484274	8.83041	IFIT1;EIF2AK2;SERPING1;TRIM38;TNFAIP6
GO_REGULATION_OF_TYPE_I_INTERFERON_PRODUCTION	4637	66	50	5	0.0006475	8.24408	ISG15;HERC5;DDX58;IFIH1;TRIM38
GO_POSITIVE_REGULATION_OF_SEQUENCE_SPECIFIC_DNA_BINDING_TRANSCRIPTION_FACTOR_ACTIVITY	4637	101	50	6	0.000672797	6.44785	TRIM22;DDX58;EIF2AK2;TRIM38;SP100;S100A8
GO_REGULATION_OF_INNATE_IMMUNE_RESPONSE	4637	185	50	8	0.000702051	4.74576	PSMB9;STAT1;PARP9;DDX58;DDX60;IFIH1;SERPING1;FFAR2
GO_CELLULAR_MACROMOLECULE_LOCALIZATION	4637	347	50	11	0.000921454	3.56845	IFIT1;HSP90AA1;RPL35;RPS24;RPL41;RPL26;RPL31;RPS17;RPL11;RPL34;RPL23
REACTOME_RIG_I_MDA5_MEDIATED_INDUCTION_OF_IFN_ALPHA_BETA_PATHWAYS	4637	42	50	4	0.000990508	10.4096	ISG15;HERC5;DDX58;IFIH1
GO_REGULATION_OF_CYTOKINE_PRODUCTION	4637	250	50	9	0.00119099	3.95851	ISG15;HERC5;DDX58;EIF2AK2;DDX60;IFIH1;FFAR2;TRIM38;B2M
GO_POSITIVE_REGULATION_OF_IMMUNE_SYSTEM_PROCESS	4637	361	50	11	0.00127883	3.41443	ISG15;PSMB9;TNFSF13B;DDX58;DDX60;IFIH1;SERPING1;FFAR2;CCR1;HSP90AA1;B2M
GO_REGULATION_OF_IMMUNE_RESPONSE	4637	363	50	11	0.0013382	3.39343	SELL;PSMB9;STAT1;PARP9;DDX58;DDX60;IFIH1;SERPING1;FFAR2;HSP90AA1;B2M
GO_ESTABLISHMENT_OF_PROTEIN_LOCALIZATION	4637	367	50	11	0.00146383	3.35213	IFIT1;HSP90AA1;RPL35;RPS24;RPL41;RPL26;RPL31;RPS17;RPL11;RPL34;RPL23
GO_SINGLE_STRANDED_RNA_BINDING	4637	47	50	4	0.00151713	9.18908	DDX58;DDX60;IFIH1;IFIT5
GO_NEGATIVE_REGULATION_OF_RESPONSE_TO_EXTERNAL_STIMULUS	4637	80	50	5	0.00155521	6.68444	IFIT1;EIF2AK2;SERPING1;TRIM38;TNFAIP6
GO_CELLULAR_AMIDE_METABOLIC_PROCESS	4637	327	50	10	0.00214448	3.36751	EIF2AK2;RPL35;RPS24;RPL41;RPL26;RPL31;RPS17;RPL11;RPL34;RPL23
GO_NCRNA_METABOLIC_PROCESS	4637	272	50	9	0.0021497	3.60901	RPL35;RPS24;RPL41;RPL26;RPL31;RPS17;RPL11;RPL34;RPL23
GO_NEGATIVE_REGULATION_OF_IMMUNE_EFFECTOR_PROCESS	4637	53	50	4	0.00237523	8.05324	IFIT1;EIF2AK2;SERPING1;TRIM38
GO_NUCLEOTIDYLTRANSFERASE_ACTIVITY	4637	53	50	4	0.00237523	8.05324	OAS3;OAS1;OAS2;OASL
HALLMARK_INFLAMMATORY_RESPONSE	4637	90	50	5	0.00262242	5.88497	SELL;EIF2AK2;FFAR2;TNFSF10;TNFAIP6
GO_HELICASE_ACTIVITY	4637	95	50	5	0.00332043	5.55185	DDX58;DDX60;IFIH1;SMARCA5;DDX60L
GO_RIBONUCLEOPROTEIN_COMPLEX_BIOGENESIS	4637	294	50	9	0.00365	3.31348	RPL35;RPS24;RPL41;RPL26;RPL31;RPS17;RPL11;RPL34;RPL23
GO_RIBOSOMAL_LARGE_SUBUNIT_BIOGENESIS	4637	30	50	3	0.00390277	10.7801	RPL35;RPL26;RPL11
GO_CYTOKINE_ACTIVITY	4637	31	50	3	0.00428837	10.3929	TNFSF13B;TNFSF10;SP100
GO_POSITIVE_REGULATION_OF_NF_KAPPAB_TRANSCRIPTION_FACTOR_ACTIVITY	4637	63	50	4	0.00446471	6.67354	TRIM22;EIF2AK2;TRIM38;S100A8
GO_RESPONSE_TO_DSRNA	4637	33	50	3	0.0051271	9.69574	IFIT1;DDX58;EIF2AK2
GO_NEGATIVE_REGULATION_OF_BINDING	4637	66	50	4	0.00527569	6.34642	IFIT1;IFIT2;SP100;B2M
GO_NEGATIVE_REGULATION_OF_MULTICELLULAR_ORGANISMAL_PROCESS	4637	321	50	9	0.00651334	3.00774	ISG15;HERC5;STAT1;DDX58;IFIH1;SERPING1;CCR1;SP100;B2M
KEGG_RIG_I_LIKE_RECEPTOR_SIGNALING_PATHWAY	4637	36	50	3	0.00655931	8.80851	ISG15;DDX58;IFIH1
GO_REGULATION_OF_SEQUENCE_SPECIFIC_DNA_BINDING_TRANSCRIPTION_FACTOR_ACTIVITY	4637	161	50	6	0.00715834	3.89912	TRIM22;DDX58;EIF2AK2;TRIM38;SP100;S100A8
GO_INFLAMMATORY_RESPONSE	4637	166	50	6	0.00828012	3.77301	FFAR2;SIGLEC1;CCR1;TNFAIP6;SP100;S100A8
GO_NEGATIVE_REGULATION_OF_PROTEIN_BINDING	4637	40	50	3	0.00880678	7.84934	IFIT1;IFIT2;B2M
GO_POSITIVE_REGULATION_OF_DEFENSE_RESPONSE	4637	170	50	6	0.00926524	3.67766	PSMB9;DDX58;DDX60;IFIH1;FFAR2;S100A8
GO_LEUKOCYTE_CHEMOTAXIS	4637	45	50	3	0.0121814	6.90729	FFAR2;CCR1;S100A8
GO_POSITIVE_REGULATION_OF_IMMUNE_RESPONSE	4637	236	50	7	0.0124159	3.098	PSMB9;DDX58;IFIH1;SERPING1;FFAR2;HSP90AA1;B2M
GO_NEGATIVE_REGULATION_OF_CYTOKINE_PRODUCTION	4637	85	50	4	0.012763	4.83736	ISG15;HERC5;DDX58;IFIH1
GO_CELL_MOTILITY	4637	240	50	7	0.0135352	3.04202	SELL;STAT1;PARP9;FFAR2;CCR1;HSP90AA1;S100A8
GO_PROTEIN_LOCALIZATION	4637	463	50	11	0.013933	2.58027	IFIT1;HSP90AA1;RPL35;RPS24;RPL41;RPL26;RPL31;RPS17;RPL11;RPL34;RPL23
GO_ACTIVATION_OF_IMMUNE_RESPONSE	4637	187	50	6	0.0144075	3.31944	PSMB9;DDX58;IFIH1;SERPING1;FFAR2;HSP90AA1
GO_ESTABLISHMENT_OF_LOCALIZATION_IN_CELL	4637	470	50	11	0.0145519	2.53662	IFIT1;HSP90AA1;RPL35;RPS24;RPL41;RPL26;RPL31;RPS17;RPL11;RPL34;RPL23
GO_TUMOR_NECROSIS_FACTOR_MEDIATED_SIGNALING_PATHWAY	4637	55	50	3	0.0208931	5.56669	PSMB9;STAT1;TNFSF13B
GO_HOMEOSTATIC_PROCESS	4637	424	50	10	0.0214646	2.51993	IFIT1;OAS1;STAT1;FFAR2;CCR1;SP100;RPS24;B2M;RPS17;S100A8
GO_CHEMICAL_HOMEOSTASIS	4637	264	50	7	0.0218363	2.74274	IFIT1;OAS1;STAT1;FFAR2;CCR1;B2M;S100A8
GO_REGULATION_OF_INFLAMMATORY_RESPONSE	4637	101	50	4	0.0227026	4.0251	SERPING1;FFAR2;TNFAIP6;S100A8
GO_CELL_CHEMOTAXIS	4637	57	50	3	0.0229559	5.35816	FFAR2;CCR1;S100A8
GO_DEFENSE_RESPONSE_TO_BACTERIUM	4637	58	50	3	0.0240275	5.25957	ISG15;B2M;S100A8
HALLMARK_TNFA_SIGNALING_VIA_NFKB	4637	103	50	4	0.0242023	3.94203	IFIT2;DDX58;IFIH1;TNFAIP6
GO_REGULATION_OF_HYDROLASE_ACTIVITY	4637	340	50	8	0.0273775	2.44119	IFIT1;OAS3;OAS1;PSMB9;EIF2AK2;SERPING1;TNFSF10;S100A8
GO_HYDROLASE_ACTIVITY_ACTING_ON_ACID_ANHYDRIDES	4637	278	50	7	0.0280643	2.59264	MX1;DDX58;DDX60;IFIH1;SMARCA5;DDX60L;HSP90AA1
GO_LEUKOCYTE_MIGRATION	4637	110	50	4	0.0299208	3.67596	SELL;FFAR2;CCR1;S100A8
GO_REGULATION_OF_PEPTIDASE_ACTIVITY	4637	111	50	4	0.030798	3.6408	PSMB9;SERPING1;TNFSF10;S100A8
GO_NUCLEOSIDE_PHOSPHATE_BIOSYNTHETIC_PROCESS	4637	64	50	3	0.0310216	4.73596	OAS1;CMPK2;OAS2
GO_PATTERN_RECOGNITION_RECEPTOR_SIGNALING_PATHWAY	4637	65	50	3	0.0322809	4.65854	DDX58;IFIH1;FFAR2
GO_POSITIVE_REGULATION_OF_RESPONSE_TO_EXTERNAL_STIMULUS	4637	113	50	4	0.0325981	3.5724	DDX60;FFAR2;CCR1;S100A8
GO_ACTIVATION_OF_INNATE_IMMUNE_RESPONSE	4637	116	50	4	0.0354128	3.47438	PSMB9;DDX58;IFIH1;FFAR2
GO_POSITIVE_REGULATION_OF_CYTOKINE_PRODUCTION	4637	171	50	5	0.0357347	2.95917	DDX58;EIF2AK2;IFIH1;FFAR2;B2M
GO_REGULATION_OF_I_KAPPAB_KINASE_NF_KAPPAB_SIGNALING	4637	119	50	4	0.0383657	3.38147	TRIM22;STAT1;TRIM38;TNFSF10
KEGG_CYTOKINE_CYTOKINE_RECEPTOR_INTERACTION	4637	70	50	3	0.0389754	4.30613	TNFSF13B;TNFSF10;CCR1
GO_REGULATION_OF_INTERLEUKIN_8_PRODUCTION	4637	30	50	2	0.0409124	6.78423	DDX58;FFAR2
GO_CYTOKINE_RECEPTOR_BINDING	4637	72	50	3	0.0418372	4.17946	STAT1;TNFSF13B;TNFSF10
GO_RESPONSE_TO_BACTERIUM	4637	180	50	5	0.0431059	2.80127	ISG15;CMPK2;EIF2AK2;B2M;S100A8
GO_POSITIVE_REGULATION_OF_IMMUNE_EFFECTOR_PROCESS	4637	73	50	3	0.0433071	4.11884	DDX60;FFAR2;B2M
GO_POSITIVE_REGULATION_OF_MULTI_ORGANISM_PROCESS	4637	73	50	3	0.0433071	4.11884	IFIT1;DDX60;TRIM38
GO_MRNA_METABOLIC_PROCESS	4637	428	50	9	0.0445837	2.1836	RPL35;RPS24;RPL41;RPL26;RPL31;RPS17;RPL11;RPL34;RPL23
REACTOME_IMMUNOREGULATORY_INTERACTIONS_BETWEEN_A_LYMPHOID_AND_A_NON_LYMPHOID_CELL	4637	32	50	2	0.046021	6.32917	SELL;B2M
GO_ANTIGEN_PROCESSING_AND_PRESENTATION_OF_EXOGENOUS_PEPTIDE_ANTIGEN_VIA_MHC_CLASS_I	4637	32	50	2	0.046021	6.32917	PSMB9;B2M
REACTOME_ER_PHAGOSOME_PATHWAY	4637	34	50	2	0.0513517	5.93099	PSMB9;B2M
GO_CYTOPLASMIC_TRANSLATION	4637	34	50	2	0.0513517	5.93099	RPL26;RPL31
GO_RIBOSOME_ASSEMBLY	4637	34	50	2	0.0513517	5.93099	RPS17;RPL11
REACTOME_INNATE_IMMUNE_SYSTEM	4637	132	50	4	0.0527664	3.02921	ISG15;HERC5;DDX58;IFIH1
GO_POSITIVE_REGULATION_OF_INNATE_IMMUNE_RESPONSE	4637	132	50	4	0.0527664	3.02921	PSMB9;DDX58;IFIH1;FFAR2
GO_REGULATION_OF_RESPONSE_TO_WOUNDING	4637	132	50	4	0.0527664	3.02921	SERPING1;FFAR2;TNFAIP6;S100A8
GO_TRANSITION_METAL_ION_HOMEOSTASIS	4637	35	50	2	0.0540968	5.75	B2M;S100A8
KEGG_ANTIGEN_PROCESSING_AND_PRESENTATION	4637	35	50	2	0.0540968	5.75	HSP90AA1;B2M
GO_REGULATION_OF_PROTEIN_BINDING	4637	80	50	3	0.0543123	3.7386	IFIT1;IFIT2;B2M
REACTOME_FORMATION_OF_THE_TERNARY_COMPLEX_AND_SUBSEQUENTLY_THE_43S_COMPLEX	4637	37	50	2	0.0597393	5.41905	RPS24;RPS17
GO_POSITIVE_REGULATION_OF_INFLAMMATORY_RESPONSE	4637	37	50	2	0.0597393	5.41905	FFAR2;S100A8
GO_RIBOSOMAL_SMALL_SUBUNIT_BIOGENESIS	4637	38	50	2	0.062634	5.26736	RPS24;RPS17
KEGG_CELL_ADHESION_MOLECULES_CAMS	4637	39	50	2	0.065576	5.12387	SELL;SIGLEC1
GO_REGULATION_OF_BINDING	4637	142	50	4	0.0656106	2.8034	IFIT1;IFIT2;SP100;B2M
GO_RESPONSE_TO_MOLECULE_OF_BACTERIAL_ORIGIN	4637	142	50	4	0.0656106	2.8034	CMPK2;EIF2AK2;B2M;S100A8
GO_LIPID_BINDING	4637	143	50	4	0.0669785	2.78261	SELL;ZCCHC2;FFAR2;S100A8
GO_BIOLOGICAL_ADHESION	4637	270	50	6	0.0682243	2.23295	SELL;SIGLEC1;CCR1;TNFAIP6;B2M;S100A8
GO_RESPONSE_TO_TRANSITION_METAL_NANOPARTICLE	4637	40	50	2	0.0685638	4.98794	B2M;S100A8
REACTOME_ANTIGEN_PROCESSING_CROSS_PRESENTATION	4637	41	50	2	0.0715963	4.85897	PSMB9;B2M
GO_ACTIVATION_OF_CYSTEINE_TYPE_ENDOPEPTIDASE_ACTIVITY	4637	41	50	2	0.0715963	4.85897	TNFSF10;S100A8
GO_POSITIVE_REGULATION_OF_MYELOID_CELL_DIFFERENTIATION	4637	41	50	2	0.0715963	4.85897	ISG15;CCR1
GO_ZYMOGEN_ACTIVATION	4637	41	50	2	0.0715963	4.85897	TNFSF10;S100A8
GO_RRNA_BINDING	4637	41	50	2	0.0715963	4.85897	RPL11;RPL23
GO_REGULATION_OF_CYSTEINE_TYPE_ENDOPEPTIDASE_ACTIVITY	4637	90	50	3	0.0721272	3.30154	PSMB9;TNFSF10;S100A8
GO_POSITIVE_REGULATION_OF_I_KAPPAB_KINASE_NF_KAPPAB_SIGNALING	4637	91	50	3	0.0740382	3.2633	TRIM22;TRIM38;TNFSF10
GO_NEGATIVE_REGULATION_OF_RESPONSE_TO_WOUNDING	4637	42	50	2	0.0746721	4.73646	SERPING1;TNFAIP6
REACTOME_ACTIVATION_OF_THE_MRNA_UPON_BINDING_OF_THE_CAP_BINDING_COMPLEX_AND_EIFS_AND_SUBSEQUENT_BINDING_TO_43S	4637	43	50	2	0.07779	4.61992	RPS24;RPS17
GO_ANTIGEN_PROCESSING_AND_PRESENTATION_OF_PEPTIDE_ANTIGEN_VIA_MHC_CLASS_I	4637	43	50	2	0.07779	4.61992	PSMB9;B2M
GO_REGULATION_OF_PRODUCTION_OF_MOLECULAR_MEDIATOR_OF_IMMUNE_RESPONSE	4637	43	50	2	0.07779	4.61992	FFAR2;B2M
GO_INTRACELLULAR_RECEPTOR_SIGNALING_PATHWAY	4637	93	50	3	0.0779281	3.18936	DDX58;IFIH1;SP100
GO_RESPONSE_TO_TUMOR_NECROSIS_FACTOR	4637	93	50	3	0.0779281	3.18936	PSMB9;STAT1;TNFSF13B
GO_LOCOMOTION	4637	316	50	7	0.0796314	2.25378	SELL;STAT1;PARP9;FFAR2;CCR1;HSP90AA1;S100A8
GO_MOVEMENT_OF_CELL_OR_SUBCELLULAR_COMPONENT	4637	318	50	7	0.0804248	2.23824	SELL;STAT1;PARP9;FFAR2;CCR1;HSP90AA1;S100A8
GO_POSITIVE_REGULATION_OF_TYPE_I_INTERFERON_PRODUCTION	4637	44	50	2	0.0809488	4.50893	DDX58;IFIH1
GO_RESPONSE_TO_LIPID	4637	325	50	7	0.0835274	2.18539	CMPK2;EIF2AK2;FFAR2;HSP90AA1;SP100;B2M;S100A8
HALLMARK_IL6_JAK_STAT3_SIGNALING	4637	45	50	2	0.0841473	4.4031	STAT1;CCR1
GO_MAINTENANCE_OF_LOCATION	4637	45	50	2	0.0841473	4.4031	FFAR2;S100A8
GO_REGULATION_OF_DEFENSE_RESPONSE_TO_VIRUS_BY_HOST	4637	45	50	2	0.0841473	4.4031	IFIT1;DDX58
GO_RESPONSE_TO_ORGANIC_CYCLIC_COMPOUND	4637	329	50	7	0.0855248	2.15622	IFIT1;SELL;PSMB9;STAT1;DDX58;EIF2AK2;HSP90AA1
GO_POSITIVE_REGULATION_OF_INTRACELLULAR_SIGNAL_TRANSDUCTION	4637	330	50	7	0.0860494	2.14904	TRIM22;EIF2AK2;DDX60;TRIM38;TNFSF10;CCR1;S100A8
GO_POSITIVE_REGULATION_OF_PROTEIN_IMPORT	4637	46	50	2	0.0873843	4.30208	DDX58;HSP90AA1
GO_NEGATIVE_REGULATION_OF_IMMUNE_SYSTEM_PROCESS	4637	158	50	4	0.0892676	2.50311	IFIT1;EIF2AK2;SERPING1;TRIM38
GO_HUMORAL_IMMUNE_RESPONSE	4637	48	50	2	0.0939692	4.11322	SERPING1;B2M
GO_POSITIVE_REGULATION_OF_VIRAL_PROCESS	4637	48	50	2	0.0939692	4.11322	IFIT1;TRIM38
REACTOME_CLASS_A1_RHODOPSIN_LIKE_RECEPTORS	4637	49	50	2	0.0973147	4.02482	FFAR2;CCR1
GO_ERYTHROCYTE_HOMEOSTASIS	4637	49	50	2	0.0973147	4.02482	RPS24;RPS17
GO_PROTEIN_IMPORT	4637	49	50	2	0.0973147	4.02482	HSP90AA1;RPL23
GO_REGULATION_OF_NUCLEOCYTOPLASMIC_TRANSPORT	4637	103	50	3	0.0986811	2.86404	DDX58;HSP90AA1;SP100

### Sheet: down
#Name	Total_item	Num_item	Num_list	Num_list_item	Ori_P	Odds_Ratio	Intersected_items
GO_ORGANONITROGEN_COMPOUND_BIOSYNTHETIC_PROCESS	4632	414	33	9	0.00183851	3.88333	PHOSPHO1;SLC25A37;GMPR;ALAS2;GSPT1;SLC25A39;GUK1;ST6GALNAC4;FECH
GO_NEGATIVE_REGULATION_OF_EXTRINSIC_APOPTOTIC_SIGNALING_PATHWAY	4632	45	33	3	0.00381418	10.85	BCL2L1;LGALS3;STRADB
GO_BONE_DEVELOPMENT	4632	52	33	3	0.0057426	9.28571	PHOSPHO1;PIP4K2A;TAL1
GO_MITOCHONDRIAL_TRANSPORT	4632	56	33	3	0.00706508	8.57736	SLC25A37;FBXO7;BCL2L1
GO_DEVELOPMENTAL_MATURATION	4632	57	33	3	0.00742166	8.41667	PHOSPHO1;LYL1;TAL1
GO_COFACTOR_BIOSYNTHETIC_PROCESS	4632	60	33	3	0.00855495	7.96842	ALAS2;SLC25A39;FECH
GO_REGULATION_OF_EXTRINSIC_APOPTOTIC_SIGNALING_PATHWAY	4632	68	33	3	0.0120548	6.97538	BCL2L1;LGALS3;STRADB
GO_SINGLE_ORGANISM_BIOSYNTHETIC_PROCESS	4632	469	33	8	0.0147866	2.87236	PHOSPHO1;DPM2;PIP4K2A;ALAS2;SLC25A39;GUK1;ST6GALNAC4;FECH
GO_PROTEIN_O_LINKED_GLYCOSYLATION	4632	33	33	2	0.0226461	9.50676	DPM2;ST6GALNAC4
GO_NEGATIVE_REGULATION_OF_APOPTOTIC_SIGNALING_PATHWAY	4632	87	33	3	0.0232693	5.375	BCL2L1;LGALS3;STRADB
GO_RIBONUCLEOSIDE_DIPHOSPHATE_METABOLIC_PROCESS	4632	34	33	2	0.0239555	9.20766	MPP1;GUK1
GO_GLYCEROLIPID_BIOSYNTHETIC_PROCESS	4632	88	33	3	0.0239753	5.31059	PHOSPHO1;DPM2;PIP4K2A
GO_TRANSITION_METAL_ION_HOMEOSTASIS	4632	35	33	2	0.0252954	8.92669	SLC25A37;ALAS2
GO_NEGATIVE_REGULATION_OF_MITOTIC_CELL_CYCLE	4632	95	33	3	0.0292428	4.89891	RBM38;FBXO7;BCL2L1
GO_PROTEIN_N_LINKED_GLYCOSYLATION	4632	39	33	2	0.0309516	7.95466	DPM2;ST6GALNAC4
REACTOME_METABOLISM_OF_NUCLEOTIDES	4632	40	33	2	0.0324374	7.74363	GMPR;GUK1
GO_NUCLEOSIDE_DIPHOSPHATE_METABOLIC_PROCESS	4632	41	33	2	0.0339511	7.54342	MPP1;GUK1
GO_MEMBRANE_LIPID_BIOSYNTHETIC_PROCESS	4632	42	33	2	0.0354921	7.35323	DPM2;ST6GALNAC4
GO_HEMATOPOIETIC_PROGENITOR_CELL_DIFFERENTIATION	4632	43	33	2	0.03706	7.17231	PIP4K2A;TAL1
GO_PHOSPHOLIPID_BIOSYNTHETIC_PROCESS	4632	105	33	3	0.0377532	4.40882	PHOSPHO1;DPM2;PIP4K2A
GO_LIPOSACCHARIDE_METABOLIC_PROCESS	4632	44	33	2	0.0386544	7	DPM2;ST6GALNAC4
GO_ELECTRON_CARRIER_ACTIVITY	4632	44	33	2	0.0386544	7	TSTA3;GLRX5
GO_ORGANOPHOSPHATE_BIOSYNTHETIC_PROCESS	4632	182	33	4	0.0387804	3.4258	PHOSPHO1;DPM2;PIP4K2A;GUK1
GO_ORGANOPHOSPHATE_METABOLIC_PROCESS	4632	367	33	6	0.0422519	2.6088	PHOSPHO1;DPM2;MPP1;PIP4K2A;GMPR;GUK1
GO_MYELOID_CELL_DIFFERENTIATION	4632	110	33	3	0.0424385	4.19813	PIP4K2A;ALAS2;TAL1
GO_REGULATION_OF_LEUKOCYTE_DIFFERENTIATION	4632	111	33	3	0.0434095	4.15833	FBXO7;TAL1;LGALS3
GO_ERYTHROCYTE_HOMEOSTASIS	4632	49	33	2	0.0470089	6.24846	ALAS2;TAL1
GO_RECEPTOR_SIGNALING_PROTEIN_SERINE_THREONINE_KINASE_ACTIVITY	4632	49	33	2	0.0470089	6.24846	MAP2K3;STRADB
GO_NEGATIVE_REGULATION_OF_CELL_CYCLE	4632	195	33	4	0.048018	3.18325	RBM38;FBXO7;BCL2L1;STRADB
GO_NEGATIVE_REGULATION_OF_CELLULAR_PROTEIN_LOCALIZATION	4632	50	33	2	0.0487533	6.11694	MXI1;BCL2L1
GO_PURINE_CONTAINING_COMPOUND_BIOSYNTHETIC_PROCESS	4632	50	33	2	0.0487533	6.11694	GMPR;GUK1
GO_IMMUNE_SYSTEM_DEVELOPMENT	4632	286	33	5	0.0496138	2.74403	PIP4K2A;ALAS2;GLRX5;LYL1;TAL1
GO_GLYCEROPHOSPHOLIPID_METABOLIC_PROCESS	4632	118	33	3	0.0505198	3.89913	PHOSPHO1;DPM2;PIP4K2A
GO_LIPID_BIOSYNTHETIC_PROCESS	4632	199	33	4	0.0510898	3.11512	PHOSPHO1;DPM2;PIP4K2A;ST6GALNAC4
GO_REGULATION_OF_MITOTIC_CELL_CYCLE	4632	206	33	4	0.0567248	3.00239	RBM38;FBXO7;BCL2L1;TAL1
GO_PHOSPHATIDYLINOSITOL_BIOSYNTHETIC_PROCESS	4632	55	33	2	0.0578209	5.53378	DPM2;PIP4K2A
GO_NEGATIVE_REGULATION_OF_CELL_ACTIVATION	4632	56	33	2	0.0597007	5.43011	FBXO7;LGALS3
GO_COFACTOR_METABOLIC_PROCESS	4632	127	33	3	0.060451	3.60887	ALAS2;SLC25A39;FECH
GO_CARBOHYDRATE_DERIVATIVE_BIOSYNTHETIC_PROCESS	4632	212	33	4	0.0618164	2.9118	DPM2;TSTA3;GUK1;ST6GALNAC4
GO_PROTEIN_DIMERIZATION_ACTIVITY	4632	403	33	6	0.0618543	2.35209	MXI1;SLC4A1;BCL2L1;LYL1;ADIPOR1;TAL1
GO_MYELOID_CELL_HOMEOSTASIS	4632	58	33	2	0.0635237	5.23387	ALAS2;TAL1
GO_REGULATION_OF_LEUKOCYTE_MIGRATION	4632	58	33	2	0.0635237	5.23387	MPP1;LGALS3
GO_GLYCEROLIPID_METABOLIC_PROCESS	4632	130	33	3	0.0639537	3.52126	PHOSPHO1;DPM2;PIP4K2A
KEGG_PURINE_METABOLISM	4632	59	33	2	0.0654661	5.14092	GMPR;GUK1
REACTOME_INNATE_IMMUNE_SYSTEM	4632	132	33	3	0.066341	3.46512	MAP2K3;BCL2L1;LGALS3
GO_RESPONSE_TO_KETONE	4632	60	33	2	0.0674285	5.05117	BCL2L1;FECH
GO_NEGATIVE_REGULATION_OF_CELL_CYCLE_G1_S_PHASE_TRANSITION	4632	61	33	2	0.0694107	4.96446	RBM38;FBXO7
GO_CELLULAR_LIPID_METABOLIC_PROCESS	4632	317	33	5	0.071202	2.45364	PHOSPHO1;DPM2;PIP4K2A;ADIPOR1;ST6GALNAC4
GO_SKELETAL_SYSTEM_DEVELOPMENT	4632	136	33	3	0.0712392	3.35789	PHOSPHO1;PIP4K2A;TAL1
GO_PHOSPHOLIPID_METABOLIC_PROCESS	4632	141	33	3	0.077589	3.23261	PHOSPHO1;DPM2;PIP4K2A
GO_NEGATIVE_REGULATION_OF_ESTABLISHMENT_OF_PROTEIN_LOCALIZATION	4632	66	33	2	0.0796051	4.57157	MXI1;BCL2L1
GO_ACTIN_BINDING	4632	68	33	2	0.0838086	4.43109	SLC4A1;TNS1
GO_CELL_CYCLE_ARREST	4632	69	33	2	0.0859359	4.36399	RBM38;STRADB
GO_MEMBRANE_LIPID_METABOLIC_PROCESS	4632	69	33	2	0.0859359	4.36399	DPM2;ST6GALNAC4
GO_MITOTIC_CELL_CYCLE_CHECKPOINT	4632	69	33	2	0.0859359	4.36399	RBM38;BCL2L1
GO_CYTOSKELETAL_PROTEIN_BINDING	4632	150	33	3	0.0896319	3.02857	SLC4A1;ANK1;TNS1
GO_REGULATION_OF_HEMOPOIESIS	4632	151	33	3	0.0910172	3.00743	FBXO7;TAL1;LGALS3
GO_PHOSPHATIDYLINOSITOL_METABOLIC_PROCESS	4632	73	33	2	0.0946083	4.11449	DPM2;PIP4K2A
GO_REGULATION_OF_APOPTOTIC_SIGNALING_PATHWAY	4632	154	33	3	0.0952278	2.9457	BCL2L1;LGALS3;STRADB
GO_PROTEIN_HETERODIMERIZATION_ACTIVITY	4632	155	33	3	0.0966495	2.92566	BCL2L1;ADIPOR1;TAL1
GO_AMIDE_BIOSYNTHETIC_PROCESS	4632	248	33	4	0.0973057	2.46184	SLC25A37;GSPT1;SLC25A39;ST6GALNAC4
GO_KINASE_BINDING	4632	248	33	4	0.0973057	2.46184	MAP2K3;FBXO7;BCL2L1;ADIPOR1
