## Supplemental_Table_6 for "Large-scale genomic study reveals robust activation of the immune system following advanced Inner Engineering meditation retreat"

### Sheet: TF_Enrichment_turquoise_module
TFBS	Raw_score	P-value_DB	P-value_CpG	P-value_Chro20	Genename	Database	Present in module
STAT1_HUMAN_H11MO_1_A	334.755	0	0	0	STAT1	Hocomoco	STAT1 (Turquoise)
IRF3_HUMAN_H11MO_0_B	330.792	0.028	0.007	0	IRF3	Hocomoco
PRDM6_HUMAN_H11MO_0_C	289.106	0.036	0	0	PRDM6	Hocomoco
BC11A_HUMAN_H11MO_0_A	272.873	0.014	0.028	0.001	BCL11A	Hocomoco
STAT2_HUMAN_H11MO_0_A	208.784	0.001	0.001	0	STAT2	Hocomoco	STAT2 (Turquoise)
IRF1_HUMAN_H11MO_0_A	189.407	0.002	0.001	0	IRF1	Hocomoco
MA1623.1_Stat2	184.145	0.002	0.001	0	Stat2	Jaspar	STAT2 (Turquoise)
MA0052.4_MEF2A	164.758	0.03	0	0	MEF2A	Jaspar	MEF2A (Turquoise)
MA0050.2_IRF1	151.473	0	0.003	0	IRF1	Jaspar
IRF7_HUMAN_H11MO_0_C	139.5	0	0.005	0	IRF7	Hocomoco	IRF7 (Turquoise)
MA1515.1_KLF2	132.286	0.047	0	0	KLF2	Jaspar
MEF2B_HUMAN_H11MO_0_A	128.71	0.021	0	0	MEF2B	Hocomoco
MA0517.1_STAT1::STAT2	114.802	0	0	0	STAT1::STAT2	Jaspar	STAT1::STAT2 (Turquoise)
KLF4_HUMAN_H11MO_0_A	112.668	0.022	0	0	KLF4	Hocomoco
FOXO1_HUMAN_H11MO_0_A	112.26	0.049	0.05	0.004	FOXO1	Hocomoco
MA0741.1_KLF16	112.051	0.029	0	0	KLF16	Jaspar
MA0747.1_SP8	105.453	0.031	0	0	SP8	Jaspar
SMCA1_HUMAN_H11MO_0_C	103.934	0.041	0.03	0.003	SMARCA1	Hocomoco
IRF2_HUMAN_H11MO_0_A	103.138	0.001	0.005	0	IRF2	Hocomoco
IRF8_HUMAN_H11MO_0_B	101.472	0.001	0.004	0.001	IRF8	Hocomoco
MEF2A_HUMAN_H11MO_0_A	99.302	0.022	0	0.002	MEF2A	Hocomoco	MEF2A (Turquoise)
MA1508.1_IKZF1	96.0075	0.024	0.008	0.001	IKZF1	Jaspar
LMX1A_HUMAN_H11MO_0_D	92.0648	0.025	0.037	0.001	LMX1A	Hocomoco
NFAC2_HUMAN_H11MO_0_B	91.4796	0.015	0.012	0.003	NFATC2	Hocomoco
NFAC1_HUMAN_H11MO_1_B	89.7759	0.018	0.002	0.001	NFATC1	Hocomoco
MEF2C_HUMAN_H11MO_0_A	88.5413	0.026	0.002	0.002	MEF2C	Hocomoco
MA0497.1_MEF2C	85.7339	0.048	0	0	MEF2C	Jaspar
KLF9_HUMAN_H11MO_0_C	84.5449	0.043	0.003	0.003	KLF9	Hocomoco
FOXC2_HUMAN_H11MO_0_D	81.9382	0.032	0.029	0.003	FOXC2	Hocomoco
MA1512.1_KLF11	67.7432	0.014	0	0	KLF11	Jaspar
MA1517.1_KLF6	67.3217	0.02	0	0	KLF6	Jaspar
MA0162.4_EGR1	63.0983	0.016	0.001	0	EGR1	Jaspar
THAP1_HUMAN_H11MO_0_C	57.2008	0.05	0.002	0.003	THAP1	Hocomoco
MA0493.1_Klf1	53.1574	0.023	0	0.003	Klf1	Jaspar	KLF1 (Brown)
MA1511.1_KLF10	52.8641	0.004	0	0	KLF10	Jaspar
MA1418.1_IRF3	44.9522	0	0.001	0	IRF3	Jaspar
MA0079.4_SP1	36.0728	0.032	0.001	0.001	SP1	Jaspar	SP1 (Brown)
KLF14_HUMAN_H11MO_0_D	35.7516	0.027	0.001	0.002	KLF14	Hocomoco
MA1516.1_KLF3	35.383	0.003	0	0	KLF3	Jaspar
MA1601.1_ZNF75D	28.1289	0.014	0	0.019	ZNF75D	Jaspar	ZNF75D (Turquoise)
ZN335_HUMAN_H11MO_0_A	25.4982	0.024	0.003	0.022	ZNF335	Hocomoco
MA0740.1_KLF14	23.7452	0.026	0	0.003	KLF14	Jaspar
MA0139.1_CTCF	17.0762	0.046	0.001	0.004	CTCF	Jaspar
MA0742.1_Klf12	10.3896	0.029	0.002	0.003	Klf12	Jaspar	KLF12 (Turquoise)
MA0645.1_ETV6	8.76197	0.03	0.035	0.001	ETV6	Jaspar
MA0653.1_IRF9	2.63305	0.005	0.012	0.001	IRF9	Jaspar
RAW_SCORE # raw score from modified Clover algorithm (PMID: 14988425)
P-VALUE_DB # P-value relative to whole genome UP1000 sequences
P-VALUE_CpG # P-value relative to whole genome CpG islands
P-VALUE_CHRO20 # P-value relative to Chromosome 20

### Sheet: TF_Enrichment_brown_module
TFBS	Raw_score	P-value_DB	P-value_CpG	P-value_Chro20	Genename	Database	Present in module
SP1_HUMAN_H11MO_1_A	169.042	0.046	0	0	SP1	Hocomoco	SP1 (Brown)
MA1513.1_KLF15	117.212	0.008	0	0	KLF15	Jaspar
MEF2B_HUMAN_H11MO_0_A	117.007	0.029	0	0	MEF2B	Hocomoco
MA0041.1_Foxd3	115.919	0.047	0.001	0	Foxd3	Jaspar
MA0497.1_MEF2C	85.1509	0.027	0	0	MEF2C	Jaspar
FOXJ3_HUMAN_H11MO_1_B	78.3057	0.035	0.005	0.001	FOXJ3	Hocomoco
MEF2D_HUMAN_H11MO_0_A	65.9692	0.043	0.003	0.001	MEF2D	Hocomoco
ZFP28_HUMAN_H11MO_0_C	65.9078	0.031	0.026	0.001	ZFP28	Hocomoco
BARX1_HUMAN_H11MO_0_D	57.2367	0.015	0.009	0.002	BARX1	Hocomoco
MA0859.1_Rarg	5.16672	0.01	0.007	0.048	Rarg	Jaspar	RARG (Turquoise)
ZN134_HUMAN_H11MO_1_C	4.7558	0.012	0.006	0.034	ZNF134	Hocomoco	ZNF134 (Turquoise)
OTX1_HUMAN_H11MO_0_D	3.59197	0.009	0.007	0.012	OTX1	Hocomoco
MA0501.1_MAF::NFE2	1.26203	0.021	0.008	0.026	MAF::NFE2	Jaspar	NFE2 (Brown)
MA0089.2_NFE2L1	0.864243	0.025	0.011	0.032	NFE2L1	Jaspar
RAW_SCORE # raw score from modified Clover algorithm (PMID: 14988425)
P-VALUE_DB # P-value relative to whole genome UP1000 sequences
P-VALUE_CpG # P-value relative to whole genome CpG islands
P-VALUE_CHRO20 # P-value relative to Chromosome 20
