## Supplemental_Table_7 for "Large-scale genomic study reveals robust activation of the immune system following advanced Inner Engineering meditation retreat"

### Sheet: Sheet1
Genes	Tags	Hits	Pubmed_IDs	Genes
STAT1	interferon signaling	3289	33171124 33168949 33165509 33160814 33159858 33149247 33123584 33115807 33113891 33097660 33063451 33062958 33042133 33037393 33024073 32979938 32973222 32953130 32945463 32907944 32867271 32866337 32860934 32847860 32846838 32814877 32803897 32796029 32772240 32759968 32746697 32741247 32724352 32714116 32708974 32702726 32698510 32696599 32683298 32676080 32670051 32643603 32642697 32635475 326…	STAT1
STAT1	interferon pathway	1653	33165509 33125792 33123584 33115807 33113891 33075108 33037393 33037080 32991800 32973222 32958258 32945463 32941182 32907944 32899142 32867271 32860934 32846838 32822738 32803897 32772240 32741247 32738418 32735960 32724352 32714116 32708974 32698510 32696599 32684439 32676080 32670051 32652855 32642697 32610126 32606936 32606809 32582037 32581091 32567373 32565951 32541772 32539747 32515653 325…	STAT1
IRF3	interferon signaling	1576	33161410 33152381 33141406 33129969 33115807 33101307 33078349 33065113 33060297 33045632 33042621 33024073 33021413 32979938 32978242 32956403 32926474 32902897 32878885 32860941 32838944 32827605 32796029 32781257 32781250 32767210 32753499 32751118 32746697 32726803 32709745 32678307 32667958 32664712 32656094 32652505 32637816 32636381 32621945 32611241 32571931 32545331 32541772 32531971 325…	IRF3
IRF3	interferon pathway	891	33161410 33152381 33141406 33137395 33129969 33115807 33101307 33101175 33045632 33042621 33006365 32933581 32905826 32885594 32878885 32849631 32827605 32781257 32781250 32753499 32751118 32726803 32709741 32678307 32667958 32656094 32652505 32636381 32615574 32611241 32541772 32512010 32486349 32479555 32476569 32457488 32452409 32433612 32433485 32427578 32413959 32398808 32393626 32389496 323…	IRF3
STAT2	interferon signaling	669	33160814 33097660 32979938 32973222 32953130 32907944 32847860 32799226 32759968 32721859 32696599 32635475 32581091 32503978 32461317 32391191 32208488 32200350 32196427 32167734 32094187 32039148 31992798 31842362 31836668 31805977 31739157 31730616 31697988 31680343 31633391 31619669 31603272 31554739 31548332 31511388 31500730 31462568 31426476 31413201 31374104 31293595 31288481 31275057 312…	STAT2
IRF1	interferon signaling	658	33171124 33147460 33053462 32983049 32878885 32768229 32641994 32575459 32567373 32517688 32513696 32499788 32414573 32385160 32377817 32348788 32290244 32287277 32282098 32232558 32213613 32097666 32087218 32024964 31920336 31840109 31686982 31680343 31668371 31636462 31619669 31615841 31533051 31507609 31484391 31472105 31471108 31430559 31385116 31354474 31353801 31351048 31337976 31301160 312…	IRF1
IRF7	interferon signaling	598	33161410 33152351 33147460 33123584 33115807 33108347 33065758 33053462 33021413 32992291 32774697 32706371 32644192 32641587 32621945 32599245 32568266 32567373 32531971 32499788 32452409 32300347 32298923 32289593 32252379 32235406 32213613 32200350 32151676 32084337 32075929 32032764 31992798 31969874 31896593 31863665 31799391 31779082 31746348 31739157 31690592 31686982 31619554 31610292 316…	IRF7
IRF1	interferon pathway	359	33123146 33053462 32878885 32853398 32765497 32763828 32738418 32729455 32641994 32606936 32575459 32567373 32513696 32499867 32427578 32414573 32385160 32348788 32290244 32287277 32213613 32210480 31910882 31868081 31727135 31668371 31507609 31471524 31452653 31385116 31351048 31301160 31292489 31285419 31237385 31221124 31186404 31173852 31113461 31083348 31025552 30956773 30952515 30919591 309…	IRF1
IRF7	interferon pathway	333	33164635 33161410 33152351 33123584 33115807 33108347 33065758 33053462 32992291 32885594 32774697 32763828 32684439 32642412 32567373 32457488 32452409 32413959 32325933 32213613 32200350 32151676 32084337 31992798 31969874 31896593 31863665 31856677 31843671 31779082 31746348 31690592 31622676 31610292 31603949 31539404 31511388 31364746 31292244 31273469 31091461 31089414 31039439 31009059 309…	IRF7
STAT2	interferon pathway	330	33075108 33037080 32973222 32907944 32899142 32799226 32696599 32581091 32503978 32461320 32391191 32208488 32200350 32196427 31992798 31842362 31836668 31708097 31697988 31603272 31548332 31511388 31500730 31462568 31426476 31288481 31266943 31092569 31043530 31009517 30939763 30906803 30691609 30619325 30567349 30558110 30305853 30143585 30031388 29892288 29886262 29785476 29603884 29580840 295…	STAT2
IRF9	interferon signaling	304	32867271 32750546 32696599 32581091 32567373 32196427 31739157 31697988 31693592 31654647 31511388 31482136 31464090 31430559 31426476 31354474 31293595 31266943 31231385 31207241 31154625 31092569 31039439 30984174 30936295 30671054 30509403 30473353 30446226 30334368 30232186 30158514 30147694 30143585 30134804 30134157 30089701 30017954 29892288 29844362 29727627 29581268 29504848 29501566 294…	IRF9
IRF9	interferon pathway	154	33072095 32867271 32750546 32696599 32646047 32581091 32567373 32196427 31697988 31693592 31511388 31426476 31266943 31092569 31039439 30928323 30446226 30334368 30232186 30158514 30143585 30134804 30017954 29892288 29727627 29501566 29480757 29416731 29317535 29313175 29295936 28932081 28870857 28849002 28714361 28547582 28441586 28347954 28318807 28250121 28236773 28213522 28184222 28164560 281…	IRF9
IRF8	interferon signaling	122	32804442 32750546 32534063 32526404 32392463 32232558 32097666 31875116 31865850 31753358 31676687 31665330 31594449 31444033 31430559 31417578 31292115 30840779 30800127 30796159 30466106 30315781 30105896 30013160 29935870 29899297 29858012 29649410 29463562 29463002 29434592 29296839 29233916 28973681 28887433 28851699 28626217 28546020 28515152 28492552 28413195 28394372 28388578 28199372 281…	IRF8
IRF2	interferon signaling	100	33161410 33002089 32901054 32696599 32690888 32377817 31758709 31680343 31430559 31353801 31350707 31211948 31150153 31113851 31082519 30905761 30876449 30536700 30232186 30017880 29563175 29462279 29069722 28769762 28467773 28263879 27899441 26870787 26573836 26460486 26173586 25994869 25395663 25100047 24808365 24607843 24604202 23487038 23412092 22561517 22313623 22114555 22042864 21859832 216…	IRF2
SP1	interferon signaling	63	33072119 32232854 31893939 31882519 31447835 31337976 30898977 29033906 28669683 28566697 28522827 28419615 28017736 27424222 27023403 26945968 26643049 25888367 25738304 24940746 24019072 23873932 22318991 22182699 22098679 20693392 20644166 20004484 19994902 19487701 19050284 18793716 18028425 17684370 17540780 17339358 17125937 16835238 16760259 16709865 16551503 16254027 15477724 15464978 149…	SP1
IRF8	interferon pathway	55	32763828 32750546 32259312 31949143 31875116 31753358 31676687 31583353 31465868 31444033 31417578 31406377 31292115 30928323 30818222 30676840 30540937 30466106 30315781 29649410 29576451 29463562 29434592 29233916 28533310 28431938 28356386 27523282 27450445 27421479 26794091 26497740 26334995 25825436 25731920 25658110 25495942 24957708 24551153 24101380 23925293 23677993 23297132 22992524 229…	IRF8
IRF2	interferon pathway	53	33161410 32696599 32454210 31805410 31471524 31350707 31326586 31211948 30928323 30536700 30232186 29563175 29069722 28494239 26936111 26460486 26173586 26085826 25994869 25793528 25395663 25100047 24808365 24607843 23541324 22313623 21859832 21447649 21360505 18424709 18281489 17339457 17202361 17073600 15664995 14651776 14565859 12194451 11980642 11970993 11716756 11323500 11114377 10858346 100…	IRF2
NFATC1	interferon signaling	52	32804442 32526404 32488049 32420368 31140514 30840779 30524278 30105896 30001863 29752313 29657104 29463002 29246443 29100332 28515152 28509877 27859049 27559096 27523282 27386875 27381458 27016605 26205967 25795135 25734366 25491303 25477292 25452304 24863062 24526256 24344200 24039733 23990468 23070399 22706795 22385242 22193059 22142221 21814018 21566133 21464221 20133620 19609356 18790672 166…	NFATC1
SP1	interferon pathway	34	33072119 32859121 31893939 31882519 28669683 28522827 28063927 27144453 26684959 26643049 25738304 25500259 24478392 23832230 22098679 21466820 21190945 20943967 19994902 18793716 18291530 18028425 16709865 15808852 14993214 14568984 12738994 11910354 10805286 10679190 10505121 9601089 8530443 7608217	SP1
EGR1	interferon signaling	23	31949544 31941945 30319594 29937146 27219347 26654095 25807424 23468057 21723864 21339814 21160498 20962043 17032170 15213632 12517959 12507899 12502855 11390994 9916994 7737283 7951003 8443122 1370482	EGR1
NFATC1	interferon pathway	22	32488049 32420368 31186082 31140514 30001863 29752313 29100332 27523282 27386875 27381458 26205967 25491303 24863062 23990468 23070399 22706795 22385242 22193059 19609356 18790672 16622189 12842891	NFATC1
MAF	interferon signaling	21	31665637 30899058 30567413 30538336 30105896 28263097 27154735 27035414 26168485 25587943 23405901 21806999 20980695 19646904 18849615 17032631 16948396 15845902 12939343 12797537 2508564	MAF
FOXO1	interferon signaling	20	31673979 31484391 30462731 29358580 28529452 28009285 27312110 27080594 27007158 26799193 25584414 24774073 24486395 24314860 23532851 23135404 22266196 19617575 15985525 11396940	FOXO1
NFATC2	interferon signaling	18	33057020 32669953 28791349 28509877 27327144 26224862 25961636 25225673 24325470 24039733 22116621 19318584 18962896 18792410 17895976 16553947 12055628 11438525	NFATC2
IKZF1	interferon signaling	15	32782381 32185135 29954751 28369050 27492707 26430725 26119939 26002965 24697319 24389500 23236436 23023734 22782532 22535200 22046141	IKZF1
KLF4	interferon signaling	15	31779701 31615841 30772174 29563175 28851732 28276156 27353313 25961636 25616369 25531393 23733190 20668695 18025224 16169848 12441126	KLF4
MAF	interferon pathway	15	31665637 30899058 30700717 27154735 26728187 21806999 20980695 17027223 12946996 12939343 11283251 9815263 1332156 2496192 2553625	MAF
EGR1	interferon pathway	13	31949544 30915071 30319594 27219347 26792742 25807424 25741012 23468057 21339814 15213632 10929762 7737283 8443122	EGR1
FOXO1	interferon pathway	10	31673979 30462731 28529452 27312110 26990190 26799193 25584414 25464856 24774073 11396940	FOXO1
KLF4	interferon pathway	10	31779701 30615901 29563175 28276156 25961636 25616369 25500259 24361962 18025224 12441126	KLF4
NFATC2	interferon pathway	9	32669953 28530712 26224862 25961636 25225673 24325470 23762780 19656571 12946996	NFATC2
IKZF1	interferon pathway	6	32185135 26119939 26002965 24697319 23236436 23023734	IKZF1
KLF2	interferon pathway	4	31186082 26728187 25701076 25659387	KLF2
MEF2C	interferon signaling	4	32420368 31665330 30988422 24270600	MEF2C
NFE2	interferon signaling	4	28235774 24336657 23023968 20419155	NFE2
KLF2	interferon signaling	3	28394372 25701076 23867493	KLF2
NFE2L1	interferon signaling	3	31939090 31827472 31709534	NFE2L1
BCL11A	interferon signaling	2	29669251 18218851	BCL11A
CTCF	interferon pathway	2	25889429 24065968	CTCF
CTCF	interferon signaling	2	32140387 28262505	CTCF
FOXC2	interferon signaling	2	30991049 12221085	FOXC2
KLF15	interferon signaling	2	32140387 29456648	KLF15
KLF9	interferon signaling	2	31247200 26210742	KLF9
MEF2A	interferon pathway	2	32401165 30341284	MEF2A
MEF2C	interferon pathway	2	32420368 24270600	MEF2C
MEF2D	interferon pathway	2	31678303 16428770	MEF2D
NFE2L1	interferon pathway	2	31709534 30135079	NFE2L1
SP8	interferon signaling	2	21200021 17032169	SP8
KLF1	interferon signaling	1	26404745	KLF1
KLF15	interferon pathway	1	29456648	KLF15
KLF6	interferon pathway	1	29724035	KLF6
KLF6	interferon signaling	1	33138195	KLF6
MEF2D	interferon signaling	1	11714752	MEF2D
NFE2	interferon pathway	1	24336657	NFE2
BARX1	interferon pathway	0	NA	BARX1
BARX1	interferon signaling	0	NA	BARX1
BCL11A	interferon pathway	0	NA	BCL11A
ETV6	interferon pathway	0	NA	ETV6
ETV6	interferon signaling	0	NA	ETV6
FOXC2	interferon pathway	0	NA	FOXC2
FOXD3	interferon pathway	0	NA	FOXD3
FOXD3	interferon signaling	0	NA	FOXD3
FOXJ3	interferon pathway	0	NA	FOXJ3
FOXJ3	interferon signaling	0	NA	FOXJ3
KLF1	interferon pathway	0	NA	KLF1
KLF10	interferon pathway	0	NA	KLF10
KLF10	interferon signaling	0	NA	KLF10
KLF11	interferon pathway	0	NA	KLF11
KLF11	interferon signaling	0	NA	KLF11
KLF12	interferon pathway	0	NA	KLF12
KLF12	interferon signaling	0	NA	KLF12
KLF14	interferon pathway	0	NA	KLF14
KLF14	interferon signaling	0	NA	KLF14
KLF16	interferon pathway	0	NA	KLF16
KLF16	interferon signaling	0	NA	KLF16
KLF3	interferon pathway	0	NA	KLF3
KLF3	interferon signaling	0	NA	KLF3
KLF9	interferon pathway	0	NA	KLF9
LMX1A	interferon pathway	0	NA	LMX1A
LMX1A	interferon signaling	0	NA	LMX1A
MEF2A	interferon signaling	0	NA	MEF2A
MEF2B	interferon pathway	0	NA	MEF2B
MEF2B	interferon signaling	0	NA	MEF2B
OTX1	interferon pathway	0	NA	OTX1
OTX1	interferon signaling	0	NA	OTX1
PRDM6	interferon pathway	0	NA	PRDM6
PRDM6	interferon signaling	0	NA	PRDM6
RARG	interferon pathway	0	NA	RARG
RARG	interferon signaling	0	NA	RARG
SMARCA1	interferon pathway	0	NA	SMARCA1
SMARCA1	interferon signaling	0	NA	SMARCA1
SP8	interferon pathway	0	NA	SP8
THAP1	interferon pathway	0	NA	THAP1
THAP1	interferon signaling	0	NA	THAP1
ZFP28	interferon pathway	0	NA	ZFP28
ZFP28	interferon signaling	0	NA	ZFP28
ZNF134	interferon pathway	0	NA	ZNF134
ZNF134	interferon signaling	0	NA	ZNF134
ZNF335	interferon pathway	0	NA	ZNF335
ZNF335	interferon signaling	0	NA	ZNF335
ZNF75D	interferon pathway	0	NA	ZNF75D
ZNF75D	interferon signaling	0	NA	ZNF75D
